# Correlated Drug Action as a Baseline Model for Combination Therapy in Patient Cohorts and Cell Cultures

**DOI:** 10.1101/2021.05.23.445343

**Authors:** Adith S. Arun, Sung-Cheol Kim, Mehmet Eren Ahsen, Gustavo Stolovitzky

## Abstract

Identifying and characterizing the effect of combination therapies is of paramount importance in various diseases, including cancer. Various competing null models have been proposed to serve as baselines against which to compare the effect of drug combinations. In this work, we introduce Correlated Drug Action (CDA), a baseline model for the study of drug combinations in both cell cultures and in patient populations. CDA assumes that the efficacy of pairs of drugs to be used in a combination may be correlated, that is, if the efficacy of a drug in a given patient or cell is high (low), then the efficacy of the other drug may also be high (low) in the same patient or cell. Our model can be used in the temporal domain (temporal CDA or tCDA) to explain survival curves in patient populations, and in the dose domain (dose CDA or dCDA), to explain dose-response curves in cell cultures. At the level of clinical trials, we demonstrate tCDA’s utility in identifying possibly synergistic combinations and cases where the combination can be explained in terms of the monotherapies. At the level of cells in culture, dCDA generalizes null models such as Bliss independence, the Highest Single Agent model, the dose equivalence principle, and is consistent with what should be expected in sham combinations. We demonstrate the applicability of dCDA in assessing combinations in experimental MCF7 cell-line data by introducing a new metric, the Excess over CDA (EOCDA).
