## Supplemental Table 3 for "Correlated Drug Action as a Baseline Model for Combination Therapy in Patient Cohorts and Cell Cultures"

### Sheet: Sheet1
Name	Reference Papers	Figure in Paper	# of Patients in the Therapy	Folder Name
5-fluorouracil and Oxaliplatin in advanced pancreatic cancer	https://www.annalsofoncology.org/article/S0923-7534(19)64145-1/pdf	Figure 1	17 for Oxaliplatin, 15 for 5-FU, 31 for Combination	1-Oxalipltain.5FU.Pancreas
Bevacizumab and Gemcitabine, Carboplatin in Recurrent Ovarian Cancer	https://www.ncbi.nlm.nih.gov/pmc/articles/PMC3646321/	Figure 4	242 for Combination, 238 for Gemcitabine, Carboplatin, and Placebo	2-BV.GC.Ovary
	https://ascopubs.org/doi/full/10.1200/JCO.2007.11.5345?url_ver=Z39.88-2003&rfr_id=ori:rid:crossref.org&rfr_dat=cr_pub%3dpubmed	Figure 1	62 for Bevacizumab
	https://ascopubs.org/doi/figure/10.1200/JCO.2006.06.0913	Figure 2	178 for Gemcitabine, Carboplatin
Olaparib and Paclitaxel, Carboplatin in Recurrent Ovarian Cancer	https://www.ncbi.nlm.nih.gov/pubmed/25481791	Figure 2A	81 for Combination, 81 for Paclitaxel, Carboplatin	3-Olaparib.Chemo.Ovary
	https://www.ncbi.nlm.nih.gov/pubmed/25218906	Figure 2	46 for Olaparib
Dabrafenib and Trametinib in Metastatic BRAF-Mutant Cutaneous Melanoma	https://www.ncbi.nlm.nih.gov/pmc/articles/PMC4878037/	Figure 3B	57 for Trametinib	4-Dab.Tram.Skin
	https://www.ncbi.nlm.nih.gov/pmc/articles/PMC5834102/	Figure 1A	211 for Combination, 212 for Dabrafenib and placebo
	https://www.ncbi.nlm.nih.gov/pubmed/22735384	Figure 2A	187 for Dabrafenib
FOLFOX4 and Bevacizumab in Metastatic Colorectal Cancer	https://ascopubs.org/doi/10.1200/JCO.2006.09.6305	Figure 2	237 for Bevacizumab, 279 for FOLFOX4, 280 for Combination	5-folfox.BV.colon
Trastuzumab and Chemotherapy in Metastatic HER-2 Overexpressing Breast Cancer	https://www.nejm.org/doi/10.1056/NEJM200103153441101?url_ver=Z39.88-2003&rfr_id=ori:rid:crossref.org&rfr_dat=cr_pub%3dwww.ncbi.nlm.nih.gov	Figure 1A	235 for Combination, 234 for Chemotherapy	6-her.chemo.breast
	https://www.ncbi.nlm.nih.gov/pubmed/11821453	Figure 2	59 For Herceptin
Nivolumab and Ipilimumab in Untreated Melanoma	https://www.ncbi.nlm.nih.gov/pubmed/26027431	Figure 1A	316 for Nivolumab, 314 for Combination, 315 for Ipilumumab	7-ipi.nivo.skin
Erlotinib and Gemcitabine in Advanced Pancreatic Cancer	https://www.ncbi.nlm.nih.gov/pubmed/15908661	Figure 1A	156 for Gemcitabine	8-erlot.GC.skin
	https://www.ncbi.nlm.nih.gov/pubmed/17452677	Figure 1B	285 for Combination, 284 Placebo and Gemcitabine
	https://www.ncbi.nlm.nih.gov/pubmed/24857345	Figure 1	49 for Erlotinib
Zalutumumab and Best-Supportive Care in Non-curable Head and Neck Cancer	https://pubmed.ncbi.nlm.nih.gov/21377930/	Figure 4A	191 for Combination, 95 for Best-supportive care	9-zalut.bsc.head
	https://pubmed.ncbi.nlm.nih.gov/24714973/	Figure 4A	90 for Zalutumumab
FOLFIRI and Panitumumab in Metastatic Colon Cancer	https://www.clinical-colorectal-cancer.com/article/S1533-0028(17)30493-0/fulltext#secsectitle0070	Figure 1A	187 for FOLFIRI, 181 for Combination	10-folfox.panit.colon
	https://www.thelancet.com/journals/lanonc/article/PIIS1470-2045(14)70118-4/fulltext	Figure 3A	499 for Panitumumab
Erlotinib and Bevacizumab in Advanced Non-Small Cell Lung Cancer	https://www.ncbi.nlm.nih.gov/pmc/articles/PMC4134127/	Figure 4	319 for Combination, 317 for Erlotinib and Placebo	11-erlot.bv.nsclc
	https://pubmed.ncbi.nlm.nih.gov/18281658/	Figure 2	51 for Erlotinib
	https://ascopubs.org/doi/full/10.1200/JCO.2012.42.3749	Figure 2A	125 for Bevacizumab
Vinflunine and Capecitabine in Advanced Breast Cancer	https://pubmed.ncbi.nlm.nih.gov/29447329/	Figure 2A	383 for Combination, 282 for Capecitabine	12-vin.capcet.breast
	https://pubmed.ncbi.nlm.nih.gov/29481630/	Figure 2B	298 for Vinflunine
Interferon Alfa and Temsirolimus in Advanced Renal Cell Carcinoma	https://www.nejm.org/doi/10.1056/NEJMoa066838?url_ver=Z39.88-2003&rfr_id=ori:rid:crossref.org&rfr_dat=cr_pub%20%200www.ncbi.nlm.nih.gov	Figure 1B	207 for Interferon Alfa, 209 for Temsirolimus, 210 for Combination	13-int.tems.renal
Sorafenib and Gemcitabine, Cisplatin in Stage IIIb and IV Non-Small Cell Lung Cancer	https://ascopubs.org/doi/full/10.1200/JCO.2011.39.7646?url_ver=Z39.88-2003&rfr_id=ori:rid:crossref.org&rfr_dat=cr_pub%20%200pubmed	Figure 2B	452 for Combination, 452 for Gemcitabine, Cisplatin, and placebo	14-sora.gc.nsclc
	https://www.ncbi.nlm.nih.gov/pmc/articles/PMC5999831/	Figure 1	144 for Gemcitabine, Cisplatin
	https://www.jto.org/article/S1556-0864(15)35098-X/fulltext	Figure 2B	350 for Sorafenib
Irinotecan, Bevacizumab and Panitumumab in Advanced Colorectal Cancer	https://pubmed.ncbi.nlm.nih.gov/24739896/	Figure 3	499 for Panitumumab (repeat of above))	15-irinbv.panit.colorectal
Oxaliplatin, Bevacizumab and Panitumumab in Advanced Colorectal Cancer	https://ascopubs.org/doi/full/10.1200/JCO.2008.19.8135?url_ver=Z39.88-2003&rfr_id=ori:rid:crossref.org&rfr_dat=cr_pub%20%200pubmed	figure 2A and 2B (A = Oxali, B= irino)	413 for Combination #16 , 410 for Bevacizumab, Oxaliplatin, 115 for Combination #15, 115 for Irinotecan and Bevacizumab	16-oxalibv.panit.colorectal
Pemetrexed, Cisplatin and Gefitinib in Non Small Cell Lung Cancer	https://pubmed.ncbi.nlm.nih.gov/22534669/	Figure 2A	39 for Combination, 31 for Pemetrexed and Cisplatin	17-pemcis.gefit.nsclc
	https://www.nejm.org/doi/10.1056/NEJMoa0810699?url_ver=Z39.88-2003&rfr_id=ori:rid:crossref.org&rfr_dat=cr_pub%20%200www.ncbi.nlm.nih.gov	Figure 2A	607 for Gefitinib
Carfilzomib and Lenalidomide, Dexamethasone in Relapsed Multiple Meyloma	https://www.ncbi.nlm.nih.gov/pmc/articles/PMC4123387/	Figure 1A	257 for Carflizomib	18-carf.rd.myeloma
	https://www.nejm.org/doi/10.1056/NEJMoa1411321?url_ver=Z39.88-2003&rfr_id=ori:rid:crossref.org&rfr_dat=cr_pub%20%200www.ncbi.nlm.nih.gov	Figure 1A	396 for Combination, 396 for Lenalidomide and Dexamethasone
