## Supplemental Table 2 for "Correlated Drug Action as a Baseline Model for Combination Therapy in Patient Cohorts and Cell Cultures"

### Sheet: dCDA Results
Experiment Name	Rho pre-outlier	Rho post-outlier	# outliers	EOCDA p-value	EOB p-value	Experiment ID
GW 8510 and Imatinib	0.21	0.21	0	0.128653	6.04091e-11	1
Emetine and Imatinib	0.14	0.14	0	0.391832	2.1879e-09	2
GW 8510 and Withaferin A	0.13	0.13	0	0.270676	8.66807e-07	3
12 Hr Tamoxifen and Mefloquine	0.12	0.12	0	0.0870493	1.1134e-10	4
Atovaquone and Mitoxanthrone	0.1	0.1	0	0.701925	5.75864e-06	5
Nicardipine and GW 8510	0.08	0.08	0	0.435714	3.56288e-05	6
Terfenadine and GW 8510	0.1	0.08	1	0.132198	5.47384e-06	7
Tyrphostin AG 825 and Emetine	0.07	0.07	0	0.568824	0.0422236	8
Tyrphostin AG 825 and MG 132	0.06	0.06	0	0.0668263	0.000218593	9
48 Hr Tamoxifen and Mefloquine	0.03	0.02	2	0.095734	0.00319486	10
Tamoxifen and Withaferin A	0.01	0.01	0	0.559142	0.420995	11
Tamoxifen and Atovaquone	0	0	0	6.71897e-11	6.71897e-11	12
Tamoxifen and Mefloquine	0	0	1	0.292868	0.292868	13
Tamoxifen and Nicardipine	0	0	0	0.0372105	0.0372105	14
Tamoxifen and Terfenadine	0	0	1	0.827843	0.827843	15
Mefloquine and MG 132	0	0	1	0.0637405	0.0637405	16
Sanguinarine and Atovaquone	0	0	0	0.000107199	0.000107199	17
Withaferin A and Mitoxanthrone	0	0	0	0.0582765	0.0582765	18
Tyrphostin AG 825 and Tamoxifen	0	0	1	0.00570862	0.00570862	19
12 Hr Tamoxifen and Withaferin A	0	0	1	0.680583	0.680583	20
24 Hr Tamoxifen and Withaferin A	-0.02	0	2	0.156882	0.156882	21
48 Hr Tamoxifen and Withaferin A	0	0	3	3.36374e-05	3.36374e-05	22
Withaferin A and Sanguinarine	-0.03	-0.03	0	0.00752044	0.0568525	23
Withaferin A and Emetine	-0.04	-0.04	0	0.24056	0.652599	24
24 Hr Tamoxifen and Mefloquine	0.07	-0.05	3	0.50882	0.000215282	25
Mitoxanthrone and Mefloquine	-0.14	-0.14	0	0.691477	1.51194e-06	26
