## Supplemental Table 1 for "Correlated Drug Action as a Baseline Model for Combination Therapy in Patient Cohorts and Cell Cultures"

### Sheet: Clinical Trial Results
Trial ID	Combination Name	95% CI Lower Bound	Rho Estimate	95% CI Upper Bound	p-value
1	5-fluorouracil and Oxaliplatin in Advanced Pancreatic Cancer	-1	-1	-1	1e-05
2	Bevacizumab and Gemcitabine, Carboplatin in Recurrent Ovarian Cancer	-0.615	-0.54	-0.425	0.81255
3	Olaparib and Paclitaxel, Carboplatin in Recurrent Ovarian Cancer	0.455	0.55	0.655	0.04259
4	Dabrafenib and Trametinib in Metastatic BRAF-Mutant Cutaneous Melanoma	-0.22	-0.13	-0.055	0.00069
5	FOLFOX4 and Bevacizumab in Metastatic Colorectal Cancer	-0.305	-0.18	-0.06	0.01352
6	Trastuzumab and Chemotherapy in Metastatic HER-2 Overexpressing Breast Cancer	-0.135	0.03	0.065	0.45933
7	Nivolumab and Ipilimumab in Untreated Melanoma	0.275	0.35	0.445	0.02653
8	Erlotinib and Gemcitabine, Cisplatin in Advanced Pancreatic Cancer	0.415	0.55	0.695	0.06908
9	Zalutumumab and Best-Supportive Care in Non-curable Head and Neck Cancer	1	1	1	0.00772
10	FOLFIRI and Panitumumab in Metastatic Colon Cancer	0.09	0.19	0.295	0.01511
11	Erlotinib and Bevacizumab in Advanced Non-Small Cell Lung Cancer	0.52	0.73	0.945	6e-05
12	Vinflunine and Capecitabine in Advanced Breast Cancer	0.155	0.33	0.525	0.56949
13	Interferon Alfa and Temsirolimus in Advanced Renal Cell Carcinoma	1	1	1	0.72581
14	Sorafenib and Gemcitabine, Cisplatin in Stage IIIb and IV Non-Small Cell Lung Cancer	-0.09	0	0	0.14024
15	Irinotecan, Bevacizumab and Panitumumab in Advanced Colorectal Cancer	1	1	1	0.29738
16	Oxaliplatin, Bevacizumab and Panitumumab in Advanced Colorectal Cancer	1	1	1	1e-05
17	Pemetrexed, Cisplatin and Gefitinib in Non-Small Cell Lung Cancer	0.665	0.74	0.81	0.00041
18	Carfilzomib and Lenalidomide, Dexamethasone in Relapsed Multiple Meyloma	-0.405	-0.35	-0.295	1e-05
